# Maternal dietary deficiencies in one-carbon metabolism during early neurodevelopment result in larger damage volume, reduced neurodegeneration and neuroinflammation and changes in choline metabolites after ischemic stroke in middle-aged offspring

**DOI:** 10.1101/2023.02.15.528759

**Authors:** Lauren Hurley, Jesse Jauhal, Sharadyn Ille, Kasey Pull, Olga V. Malysheva, Nafisa M. Jadavji

## Abstract

Maternal diet pregnancy and lactation is vital to the early life neuro programming of offspring. One-carbon (1C) metabolism, which includes folic acid and choline, plays a vital role in closure of the neural tube and other neurodevelopment. However, the impact of maternal dietary deficiencies on offspring neurological function following ischemic stroke later in life remains undefined. Stroke is one of the leading causes of death globally, and its prevalence is expected to increase in younger age groups as the incidence of various risk factors for stroke increases. Furthermore, our group has shown that dietary deficiencies in 1C metabolism result in worse stroke outcome. Our study aimed to investigate the role of maternal dietary deficiencies in folic acid and choline on ischemic stroke outcome in middle-aged male and female mice. Female mice were maintained on either a control or deficient diets prior to and during pregnancy and lactation. When female and male offspring were 10-months of age, ischemic stroke was induced via photothrombosis targeting the sensorimotor cortex. Stroke outcome was assessed by measuring motor function in living animals and ischemic damage volume, neurodegeneration, neuroinflammation, and choline metabolism in the brain postmortem. No significant difference was observed between maternal dietary groups in offspring motor function; however, males and females differed in their motor function. Maternal diet significantly impacted ischemic damage volume. Male and female offspring from deficient mothers showed significantly reduced neurodegeneration and neuroinflammation within the ischemic damage region. We also report changes in plasma 1C metabolites as a result of maternal diet and sex after ischemic stroke in offspring. Our data indicates that maternal dietary deficiencies do not impact offspring motor outcome following ischemic stroke, but do play a role in other ischemic stroke outcomes such as ischemic damage volume and plasma 1C metabolites in middle-aged adult offspring. Furthermore, our data indicates that sex of mice plays an important role in stroke outcome during middle-age.
