## Supplemental table 1 for "Maternal dietary deficiencies in one-carbon metabolism during early neurodevelopment result in larger damage volume, reduced neurodegeneration and neuroinflammation and changes in choline metabolites after ischemic stroke in middle-aged offspring"

### Sheet: Sheet1
Dataset S1: Summary of data
						P-value
Figure no.	Measurement	Group	n	Female Mean ± SEM	Male Mean ± SEM	Maternal Diet	Sex	Interaction (Maternal Diet X Sex)
Figure 1A	Accerlating Rotarod - Latency to fall	Control Diet	9	15.41 + 2.80	9.40 + 0.69	0.411	0.0003	0.693
		Folic Acid Deficient Diet	9	16.29 + 2.65	10.08 + 1.12
		Choline Deficient Diet	9	15.05 + 1.76	5.61 +1.46
Figure 1B	Forepaw Placement - Score	Control Diet	9	0.0009 + 0.023	0.115 + 0.056	0.464	0.003	0.2511
		Folic Acid Deficient Diet	9	-0.005 + 0.03	0.024 + 0.03
		Choline Deficient Diet	9	-0.039 + 0.044	0.126 + 0.037
Figure 1C	Ladder Beam Task - Impaired Movement Score	Control Diet	9	5.51 + 0.048	5.46 + 0.052	0.546	0.014	0.624
		Folic Acid Deficient Diet	9	5.56 + 0.058	5.47 + 0.039
		Choline Deficient Diet	9	5.61 + 0.022	5.47 + 0.042
Figure 1D	Ladder Beam Task - Non-Impaired Movement Score	Control Diet	9	5.51 + 0.079	5.39 + 0.035	0.71	0.002	0.757
		Folic Acid Deficient Diet	9	5.56 + 0.055	5.35 + 0.038
		Choline Deficient Diet	9	5.49 + 0.075	5.32 + 0.072
Figure 2C	Ischemic Damage Volume	Control Diet	8	0.064 + 0.015	0.052 + 0.018	0.0412	0.433	0.792
		Folic Acid Deficient Diet	8	0.193 + 0.098	0.126 + 0.055
		Choline Deficient Diet	8	0.050 + 0.023	0.038 + 0.023
Figure 3B	Active caspase 3, NeuN, and DAPI % control	Control Diet	4	100 + 0	100 + 0	0.0001	0.481	0.838
		Folic Acid Deficient Diet	4	53.17 + 5.91	60.09 + 6.92
		Choline Deficient Diet	4	65.23 + 2.31	68.70 + 12.00
Figure 4B	Iba1 and CD68 % control	Control Diet	4	100 + 0	100 + 0	0.0001	0.02	0.0021
		Folic Acid Deficient Diet	4	50.15 + 9.47	12.00 + 4.58
		Choline Deficient Diet	4	38.59 + 5.12	41.96 + 2.52
Figure 5A	Methionine	Control Diet	9	96.63 + 11.39	83.79 + 5.31	0.05	0.17	0.931
		Folic Acid Deficient Diet	9	80.50 + 7.81	70.40 + 7.97
		Choline Deficient Diet	9	72.39 + 9.19	66.09 + 5.75
Figure 5B	Choline	Control Diet	9	27.43 + 2.10	33.39 + 1.98	0.003	0.028	0.362
		Folic Acid Deficient Diet	9	23.18 + 1.60	25.84 + 1.24
		Choline Deficient Diet	9	25.61 + 1.35	26.68 + 1.74
Figure 5C	Dimethylglycine (DMG)	Control Diet	9	2.72 + 0.21	2.31 + 0.21	0.016	0.0001	0.107
		Folic Acid Deficient Diet	9	2.35 + 0.23	1.56 + 0.19
		Choline Deficient Diet	9	2.84 + 0.097	1.58 + 0.12
Figure 5D	Betaine	Control Diet	9	43.60 + 5.23	28.16 + 6.13	0.08	0.0077	0.397
		Folic Acid Deficient Diet	9	27.17 + 3.32	25.13 + 2.73
		Choline Deficient Diet	9	32.97 + 2.63	22.78 + 2.88
Figure 5E	Trimethylamine N-oxide (TAMO)	Control Diet	9	14.82 + 1.72	2.76 + 0.19	0.099	0.0001	0.084
		Folic Acid Deficient Diet	9	9.24 + 1.79	3.28 + 0.49
		Choline Deficient Diet	9	17.55 + 3.64	3.29 + 0.61
Figure 5F	Phosphocholine	Control Diet	9	3.03 + 0.19	2.40 + 0.27	0.0001	0.738	0.109
		Folic Acid Deficient Diet	9	3.42 + 0.37	1.94 + 0.15
		Choline Deficient Diet	9	2.78 + 0.24	2.28 + 0.123
Figure 5G	Phosphatidylcholine (PC)	Control Diet	9	1361.40 + 71.20	2490.37 + 102.69	0.006	0.0001	0.059
		Folic Acid Deficient Diet	9	1282.71 + 138.36	1872.72 + 150.84
		Choline Deficient Diet	9	1220.85 + 51.08	2006.18 + 147.13
Figure 5H	Sphingomyelin (SM)	Control Diet	9	72.40 + 7.63	134.59 + 9.90	0.0003	0.0001	0.276
		Folic Acid Deficient Diet	9	49.07 + 9.88	84.09 + 8.11
		Choline Deficient Diet	9	59.79 + 5.50	110.94 + 10.15
Figure 5I	Lysophosphatidylcholine (LPC)	Control Diet	9	39.30 + 2.62	48.70 + 2.83	0.0001	0.0006	0.775
		Folic Acid Deficient Diet	9	27.40 + 2.10	33.32 + 2.99
		Choline Deficient Diet	9	30.77 + 1.29	39.47 + 3.47
